# Bioinformatic discovery of type 11 secretion system (T11SS) cargo across the Proteobacteria

**DOI:** 10.1101/2024.09.26.615229

**Authors:** Alex S. Grossman, Nicholas C. Mucci, Sarah J. Kauffman, Jahirul Rafi, Heidi Goodrich-Blair

## Abstract

<u>T</u>ype <u>11 s</u>ecretion <u>s</u>ystems (T11SS) are broadly distributed among proteobacteria, with more than 3000 T11SS family outer membrane proteins (OMPs) comprising 10 major sequence similarity network (SSN) clusters. Of these, only 7, all from animal-associated cluster 1, have been experimentally verified as secretins of cargo, including adhesins, hemophores, and metal binding proteins. To identify novel cargo of a more diverse set of T11SS, we identified gene families co-occurring in gene neighborhoods with either cluster 1 or marine microbe-associated cluster 3 T11SS OMP genes. We developed bioinformatic controls to ensure perceived co-occurrences are specific to T11SS, and not general to OMPs. We found that both cluster 1 and cluster 3 T11SS OMPs frequently co-occur with single carbon metabolism and nucleotide synthesis pathways, but that only cluster 1 T11SS OMPs had significant co-occurrence with metal and heme pathways, as well as with mobile genetic islands, potentially indicating diversified function of this cluster. Cluster 1 T11SS co-occurrences included 2556 predicted cargo proteins, unified by the presence of a C-terminal β-barrel domain, which fall into 141 predicted UniRef50 clusters and approximately 10 different architectures: 4 similar to known cargo and 6 uncharacterized types. We experimentally demonstrate T11SS-dependent secretion of an uncharacterized cargo type with homology to <u>P</u>lasmin <u>s</u>ensitive <u>p</u>rotein (Pls). Unexpectedly, genes encoding marine cluster 3 T11SS OMPs only rarely co-occurred with the C-terminal β-barrel domain and instead frequently co-occurred with DUF1194-containing genes. Overall, our results show that with sufficiently large-scale and controlled genomic data, T11SS-dependent cargo proteins can be accurately predicted.

**Impact Statement:** We describe a novel method for controlling genomic neighborhood analyses and use this controlled co-occurrence technique to examine two distinct clusters of genes from the recently described type 11 secretion system (T11SS): Cluster 1, predominantly encoded by host-associated microbes and Cluster 3, encoded by marine microbes. We found that both clusters of predicted T11SS frequently co-occur with single carbon metabolism and nucleotide synthesis pathways, but only the host-associated cluster co-occurred with iron uptake pathways. Using these datasets, we predicted 2687 T11SS dependent cargo with approximately ten unique architectures, six of which have not previously been linked to T11SS. Finally, we validate our results by demonstrating T11SS-dependent secretion of a cargo protein with one of the novel architectures, plasmin-sensitive surface protein Pls from *Haemophilus parahaemolyticus*.

**Data Summary:** This paper describes genomic co-occurrences of T11SS OMP sequences originally identified through sequence similarity networking in a previous publication [3] as constituents of similarity clusters, 1 and 3. Accession IDs and assorted metadata for those clusters/networks are listed in Table S1 of that article: https://journals.asm.org/doi/suppl/10.1128/mbio.01956-21/suppl_file/mbio.01956-21-st001.xlsx. All other supporting data, accession IDs, code, and protocols have been provided within this article or through supplementary data files. Additionally, all supplemental data are available on Figshare (https://doi.org/10.6084/m9.figshare.28514069.v2) [1].

**Graphical abstract:** 
