## Supplemental File 3 for "Bioinformatic discovery of type 11 secretion system (T11SS) cargo across the Proteobacteria"

### Sheet: Cover Sheet
Bioinformatic discovery of type 11 secretion system (T11SS) cargo across the proteobacteria
Authors: Alex S. Grossman, Nicholas C. Mucci, Heidi Goodrich-Blair
Supplemental File 3. Selected Cluster 3 predicted cargo proteins co-occurring with T11SS.
References:
SignalP 6.0
https://services.healthtech.dtu.dk/services/SignalP-6.0/
Teufel F, Almagro Armenteros JJ, Johansen AR, Gíslason MH, Pihl SI, Tsirigos KD, Winther O, Brunak S, von Heijne G, Nielsen H. SignalP 6.0 predicts all five types of signal peptides using protein language models. Nat Biotechnol. 2022 Jul;40(7):1023-1025. doi: 10.1038/s41587-021-01156-3. Epub 2022 Jan 3. PMID: 34980915; PMCID: PMC9287161.
Phyre 2.0 (used to predict structure of Amylibacter cionae IMG/JGI gene ID 3001056839
http://www.sbg.bio.ic.ac.uk/~phyre2/html/page.cgi?id=index
Kelley LA, Mezulis S, Yates CM, Wass MN, Sternberg MJE. The Phyre2 web portal for protein modeling, prediction and analysis. Nat Protoc 2015;10:845–858.
JGI/IMG (used to examine gene neighborhoods of T11SS [DUF560] ORFs identified in marine cluster 3)
https://img.jgi.doe.gov/
Chen I-MA, Chu K, Palaniappan K, Ratner A, Huang J, et al. The IMG/M data management and analysis system v.7: content updates and new features. Nucleic Acids Res 2023;51:D723–D732.
Mukherjee S, Stamatis D, Li CT, Ovchinnikova G, Bertsch J, et al. Twenty-five years of Genomes OnLine Database (GOLD): data updates and new features in v.9. Nucleic Acids Res 2023;51:D957–D963.

### Sheet: Clus3SyntenicPairs
Predicted Cargo proteins
Bacterium	Species	Locus tag	Accession number	Uniprot	JGI/IMG Gene ID	Signal P	Size (aa)	#DUF1194 genes in locus	Sequence
Reugeria pomeroyi	DSS-3	SPO1272	AAV94564.1	Q5LTY8	637288757	SPII (1-41)	375	2	MRLTFARPHQTIGQNYLTKEQRQAVMKPHLVAVAACVVLTACGGSDAVFGTGDGSGDGSGGGTGGDTGSPIQGDRTLPPGTTSPTARTGIFRSEPTSTETAYNGNGYARDVSYNAADDTFSVDNLGFDGDNTYSRGTAVGSLGPYSVYEADAQFLDSFDGEPVNQFRHRAIYGVSTSGNTQFAIVRTGAYVGYGFGGFIYQRNNEVNLPTTGQALFTGSVAGLRDYNGIGALEYTTGDIRIAIDFDDFNDTTGTRGDAVRGEIRNRRIFDLQGNDVTETTLNRINTQNNATLREIPTATFTVGPGVMDDNGEILGQMTSYFVNNEGQALLFEEGNYYAIISGDQAQEIVGVVVLETSRDPAAPTVRETGGFIVYN
Rhodovulum sp.	NI22	JT55_01755	KGB83516.1	A0A095DSB7	2646749022	SPII (1-16)	352	1	MKRIFLASAACLAVAACSGGDGTNPITSGPTDDTEDPTTDPTTDPGTGIDSDRTVPPGTTSPTADLGIYRYEPPTDSGDGYAQSVSYDAATDTFSVDNLAFDGANTYQRDDMVGSLGPYAVYEGDGVFNDPVTGVPISQFEHKAIYGVSTNTDANGLATTQFAIVRTGAYVGYGFGGFIYQRDGGVTLPTSGQAAYSGQYAALRDFNGRGGLEYATGDMTAAIDFNDFNAGDAVQGKVTNRRVYDVNGSDITASIISALGTQYGRSYTALPQINFVVGPGVLDTNGEILGSVSSNVTDATGALQGFETGKYYAVIAGDNADEIVGVLTTEADDPRYDSVTVRETGGFILYRP
Aliiroseovarius crassostreae	CV919-312	AKJ29_10760	WP_152972431.1	A0A0P7IGY3	2647117587	SPII (1-22)	349	1	MTVTLKTGAALTAAMAAFALGACDNGGNNPLTNPATDTPATESPLPPGTDDPSAGGSINRYEEEDGSGNGYAQSITYNEVDDTFTVDNLGFDGTNTYSRVTLPDAQLAAAVSPYRVYENASTFADSVTGTPITQLPHKAILGVSTNSNPDGSPVTQFALVRTGAYTDYGFGGFMYERNGAVVLPTSGQAGFRGGYAGLRDFKEVSGLEYTTGDMTLDIDFDDFNAGDAVKGTITNRQVYDMDGNRLTDQYIAEINDDNALVTGWQDIPLGALPSLHLTIGPDTLNADGELTNGITSSNSGVQLESGNYYAVLAGEGADMEVTGIVVIESADPGTDGVVIRETGGFILYR
Roseivivax isoporae	LMG 25204	RISW2_06840	WP_043771936	X7F6N0	2610985014	SPII (1-16)	369	1	MTRIATLLLALALVGACGDTGNDDKNPLQEEPTDPTDPEDPDAEPDPDPDTDPDTGEPIDSDGRLPPGTASPTPTEGIFRKEPLDEEAGNGFARELSYDGDSDTFFVQGLAFDGDQPDGAAFSRSALGSLTSAGSPGQAFALYEAPITNPDFFTGEQIGQFQHRALYGVGDDTEFAIVRTGSYVPYGFGGFVYQRDGDVVLPTEGQAVYRGLYGGLRDFDGAGGLESVSGDAQVTIDFGGFQGNCEGARCADAVSGFIANRRVYDASGQEVTSDILTAINEDQGTALTRLPTLNMRVGPGVLDANGEITGEIDSIVDGTAFETGNYYAIMSGDHTSGGEIVGIVVVEATDPRFEGSVTVRETGGFIVDR
Pseudooceanicola marinus	LMG 23705	PSM7751_01665	WP_085887544.1	A0A1X6Z1X8	2837369445	SPII (1-16)	342	2	MARMWILLLLAVATVSGCGGSSNPFDDDEVVGEPPDDSGDDGSPISSDRELPPGTGTPEPDASIFRREGQTEDGGGYVTAVSYNSGDDTFIVDGLAFDGDNTYQRSQGATSTFGGYAIYEGAPSYQDSETGAPIEQFLHRAIYGVSDSGQTEFAIVRSGNYAGYGFGGFVYQRNGSVTLPAPSTGQATYSGGYAGVRVFDGRSGIEYTQGDMTTSIDFEDFDGSGAVTGKITNRRVFDESGNDITNDITAAMDGTVTSLPVLDLVVAPNALDANGEATGGVVSRDPNDGDDYETGTYYAVLSDGADNDLDAEEMVGIVVVTSTDPRDTDVEVQETGGFILYR
Amylibacter cionae	CGMCC 1.15880	IEX10_RS12250	WP_188675605.1	NA; c7jrdA_.1.pdb phyre2.0 model	3001056838	SPII (1-17)	282	1	MRFSLAAAASVAVFLSACGGSTDSASDETGDTTGGTDGGTEEEVVVDTGPAQILLEGDNQATRLEYDSDADQIIVEDIPFDDEVFESRLDRTASRDESAYRAYSSERGFDDYTAYTRETDSGAVSVIVVNSGEYKDHGYSGAAYSRTGTTTLPTENQRAFYEGEYLGTRTSEESGGMDVIVGDAELAADFSDDTIRGIITKRRVTEDELGVGAGTDITLANTSIDRASGVFNGTASQTNEDVTSDGTYSGILGGDNADETAGYLILERDSTRELGVFTAVER
Roseovarius sp.	THAF27	None (incorrectly annotated as thymidylate synthase in uniprot)	WP_254701670.1	A0A5P9H0N7 (incorrectly annotated as thymidylate synthase)	2884654364	SPII (1-37)	344	2	LRADSRAKQYKNDHILRAVLIMNRFVASLVLPAFLLACGGGSNPFTPDPAAPDPGTGGDGDNPTDAGIPTALAGDLTRLNYNAATQTLTVEGLTLDGGDDPLVYRRRPGLDRNGYQAYTFQDDGRDRHYTIYVAEANNNSGVRAGTGASGGVRNRFFGGGYYERDGDFSPATGQVSYAGNYLGVTNLSGSGEDLTPPPAGLDPDLVPTQAAEVTGRVELQANFGDDATVEGNIIERTIVDGGTALPSIVLVNTPISSDGTFVGQAEYEQGDFPGENVIGQKIGDYGGIFGGTNASGVAGVIHLDEFDGPNNPLGLENEEEYGVFVLDQCGQPVEDATGCAGTNP
Rhodobacteriaceae bacterium	PD-2	P279_25595	ETA49259.1	X6KVJ4	2982152367	SPII (1-16)	325	1	MYRIIGALVVASVLVGCEGSSLSDDDSPSGVGTGTQPLVPEPSDPVDPDPADPGNPNNQFGTEFNEDLTVNEMTFDPATGELVLNGVPFDGDDNLYTRDATVSDAVRAASGTGYDVYRNVAGTSDFYAVFRRSASGFTQAGALATDRYVSFGFGGVGAQRLEGSGALPNSDQSYVFTGEYAAVRTVVDATSGNRVQYVAGTSVIDVDIEDFDDIGAVEGLIVDRTFFDANGVQITDLDNADYIALSTGQINFDDWSIVSSDATVFQAGGPKASGSWQGLFSGPNGEEVAGIVVVEGSGPIGIDPATGEYIEVGVRETGTFIATRP
Ascidiaceihabitans donghaensis	CECT 8599	ASD8599_01329	SPH20592.1	A0A2R8BC28 (incorrectly annotated as thymidylate synthase)	2831807732	SPII (1-16)	332	3	MTRIYTGIAALAVLAACGGSSNPFTSTTGGGGTTGSGGIEVPAAIANDLDSLNYDAANRTLTVSGLTQDGVPLVNTYNFVSEGQQVLTTSTGQSYTAYIDGYATFTAQNDPLGRHATAFVASREGVQAGVVLTGGQFGDFFGGTFYERTGTYTAPVAPEGRFDVTYHGTYAAGLNGPGPVTDLLPINPTLDPDINTPNQAAYVRGLIFVNVDLNDMSVEGEIYNRTAVFQSSLAADGPDDVQFAALPDIFLVEGALEDDGSFAGVTDDDDGEIDTNGTFAGVIGGPNGESMVGGTSLTDFVDQFDNEIEYGVFVLDLCQAGDTDPVCLNAQP
Sulfitobacter sp	NAS-14.1	NAS141_17234	WP_009826546.1	A3SXD3	638840974	SPII (1-16_	321	2	MKFGTSALALCVFLAACGSGTPFNGETGADTGTGTGGSTGASAIPAELAKDLKSFSYDPASQTLSITGITADDSEFTANYRRRPGLDRNGYEAYTAQDGSLDRHVTAYVKGIDGTRAAVVMTGGQFEQVFSGAGYSNTSYSAPVAPGTQSEGGLVTYAGNYIGLLNGAGSGEDLAPVADGTNPDTLSRQAAEVTGKVVLTGDFTDAAVTGIIYERKVTDFDTGGTYDPNSATPFEAQNIALDSTGIADDGSFFGTASQSNGAVGEYGGIFGGTGATEVAGVIHAENHIALGGSGTPIEYGAFVLTQCGQPGEDAICNQPQR
Silicimonas algicola	DSM 103371	NONE	NONE	NONE	NONE	NONE	NONE	1	NONE
Co-occuring T11SS Outer Membrane Proteins
Bacterium	Species	Locus tag	Accession number	Uniprot	JGI/IMG Gene ID	Signal P	Size (aa)	#DUF1194 genes in locus	Sequence
Reugeria pomeroyi	DSS-3	SPO1271	AAV94563.1	Q5LTY9	637288756	SPI (1-28)	467	2	MVRPWGKIRRPIAALALLTGLLSSMAGAEAPVKLSPDELRATAVQALRIGAPEQAYSYAQALLQRDPADRQALLVHSRAARTLGRFDEARSSAQQAWRLSETDEQKFASSMVMAQALASDERRTLAQWWLRRAVEHAPSEELSRIAVRDFRYVRARNPWLTRLSFAITPDSNINNGSSQRSSFLNYKLSEVLYGQPVEYQLGGSARALSGIEYALGVTTRYRFRELPTRAHDLILSVDLRAYSLSSEAKAIAPTASASDFSFASYTLGYGQRGINLDRRGEYRFFVDVGQSWYGGNEYARFARFSLGQSYKLARGRQINARIATERQWGVTRSDQDTVRADLSYTLPLSGGTVLWTNLTGAVATSDVAADEFDEIALRAQITFAKPVFGATAQLGLWAR…
Rhodovulum sp.	NI22	JT55_01760	KGB83517.1	A0A095CTG1	2646749023	SPI (1-25)	456	1	MRFARPLRLAWLCAGLLLTALPAVAQTAVTLRPDQMRAAVGLALEQRDDATALRLAEALLQRDPQDVFALIAKSRAARNLGQYDTARAAGRAAWQLAETENDRYFAALSVAQALSSAGARTRAQLWLRRAAQVAPSDTARALAVRDFRYVRGRNPWSTQLSFGITPSSNVNNGSKSDTIDIGGLSFILSGDARALSGIEYRFGLQSEYRRRVQERTWLFVSGALDTKSYSLSSEARAQAPDLDSGDLAYQEAQLTFGGTTFVSRATGPTTLSTTFGKAWSGGAHLADYLRLQAQQGVRLGQTGRLRFSLSAEEQWRKDYSINDSTTWTAEAAWSRRLPGGGGLQLGLGLRDAQSDGPAIAHDARIATVTYNHGKPVVGAWLGVSLSYEARQYDQPLYGT…
Aliiroseovarius crassostreae	CV919-312	AKJ29_10765	WP_161805380	A0A0P7IVH9	2647117588	SPI (1-24)	457	1	MTFLRKSIFAAVLSLPLFATSSLAEQVTLSADQMLVATRNALAARQPGVALRFATAYLDAYPDSVLMLVLKSRAERDLGQNKDARNTAKQAWKLAETEGQKYSAAMVAAQASASGGNKMAGQFWLRRASNHAATPAQKRQLRQDFNYVRARNPWRLQLDFGLTPSSNVNDGSSEDGGYWVFGGTLLPVTYRGASRPLSGLEGHLGATLTYRFAESKTTRSFVGTQIFHKEVWLNDPSDAAPASVSGADFRYSSVALTYRHQRLLGQNRGMLDFDMRLGRNWYGGTPLSVLFGAGLQFHLPPKAGKRLSLQLKYDLQSSDSAYVDDIHTTGIGLRYRMPWQKNRLTLKADYQTAASRDITRAYDEYRLGIDMDFGKALAGNSISGGVTGSYREYAQSPHT…
Roseivivax isoporae	LMG 25204	RISW2_06845	ETX28456	X7F8P0	2610985015	SPI (1-16)	447	1	MGAAALLSLLAATAGAQDVALSPEELRSAAVAQFELGRPDRALIYSEGLVRRDPDDFAAHLIRARAARDLGRFGPADESARAAWALADTPSERYAAAMMRARVLSSRGARTRAQFWLRRAAQNAPTDADRARAVRDFRYVKARNRWSSELSFSIAPSSNVNGGSSSDTTEYYGIPFELQGTAKALSGIEFALGISTTYTLVEREHAKTDIHLSAFHQTYTLSDEARDTAPDVEGSDFAYSSLSFGLTQDWLAPGRRLGGSVGATLSQGWYGGDPLTRTARLTGSLRYVLGPKLVGEASLSRDWQTGLGDREDADSWRAALGAVTVLGPGHRLGLAVSRLESVSDADFLDYDRTGIDLTFSLAKPLPLLDTAVGFGLSAARKHHDETTFGPDGREEHIYG…
Pseudooceanicola marinus	LMG 23705	PSM7751_01666	SLN37601.1	A0A1X6Z1E5	2837369444	SPI (1-23)	469	2	LRLSLGLIAALAVTALPGPSAVAQVSTPAAAATDTDSTHRLNAEQMRRLAALRMARGDAPMTVALSRALLERDPEDLSALLLLAQGERALGRYDTAIDAATRAWGVAATPEERYAAAMVRAQALSSAGHRTRAQLWLRRATEEAPDARTRARAIRDFKFVRLRNPWSTQLRFAVTPTDNVNNGSAEDTFTIDGLPFEFILSGSAKALSGVELSFGADTRYRLAETPRRATDLLLRVSHSTYVLSDDAQDAAPEAEGRDFATSSLSAGLSRRIMFGDKKNELVLTGWAGQNWYGGDPYGHFLRAGARFSRSIDPRNRLTTGLTLEARRGDDAPEADVGLLSLSWDHAWTGGQLSLYGVATRSVSDSVTADYRDLRLGARLAPDMDWLEAALGADPAFTLE…
Amylibacter cionae	CGMCC 1.15880/m18	C0U40_06995	WP_101655052	A0A2N5IJP3	3001056839	SPI(1-36)	459	1	MRRLLTRLVTLGTVSLGLAVSVGFAAPLSMSPEEARAFAWRSLQNNRPHITLQIADALNKRDPDSFEANLLRGEALRSLQQPKAAKGAALKAWALAQTSEHRFNAAHLVAKSYFADGAKLRAQFWLRRAAQNAPDAKARRLARRDFNFVRRSKPLSTALSFSVFPSSNINNGSTNDALVIGGLPFRVPASGQPHSGTGFRLGVHTRYNKALNDTTLLRLGFSATGTTYRLSSDSKALGSGKTGSDFAYGAVEVQAGVTLYPDSGQTPGFGASRFDLALGRSWYGGSPLSNYLRASAGQDYHFSKTARLRGTLQLERQNRLDAAISSANIASLNLEMQHRFKNRARVGYGIYLRDTSSRSNLVESRVAGGQVTYTPPPLPIDVVPTFSLSAERTDYPRLN…
Roseovarius sp.	THAF27	FIU89_12960	QFT81527.1	A0A5P9H2S0	2884654365	SPI (1-47)	479	2	MAFSCSTNVANLSKTPLAVPARTRNARATAAFALIAALSAWGLSAPAEDGVEMTLPQAQALAVQAIKQDRPKLAYQLSEGLLNVNPRDGQAHYTQALAFAQVKAYGFGRKSARKAFNTAQTEVQKYEAAQLASQMAYADDRLTLSQFWLRRAVQHAPTEDVRQESIKAFRTVRAHNPLNFNLKFSISPSDNVNNGSNSPYNIIDGVPVVGVLSPSAQAIDGIIATTDLQGSYRIAYGERYMTRLTGRAYTRQVTFNDAVPGLSGSDISSSRLQVGVNHLAVDGSKRGQWEFDLTGGRVWYGDSPLYDFARLGVERHNRLGENTRLGFGGAVEFQEDETWPYNDAMQYEGFAQLSYRLANGARIGGYLNYRTTETDGVNRARDQWTGIVSYTMGREIGPA…
Rhodobacteriaceae bacterium	PD-2	P279_25600	ETA49260.1	X6KSI0	2982152366	SPI (1-30)	460	1	MVRSRRPEGWLSMAVGLALGAGVFVPMADAEELRLTLAEARVVSARLLGEGRAEEALVMANGVLMGAPGDPAALMLKARALRDLGRPAEALGAAKSAWSGATDPRERFFAAMTMAQTRSSAGNTGIAQYWLRHAAQIAPEEELRNAAIRDFRQVRRMTPWRLSIDLTMDPSDNLNGAPKTNTFTFAGLPFINPSAVPLSGLRYGAGVDYVYRIPTGARQRLNLGVSLDMERVRFSKSARDKVPGIRDGDYRQDVLRLSLGHEMQGEQGRWLGSAALSLQRHWLAGETLSDAARLDFSYGRAVAPGLVLGGRIGLESERRWDLRARDNRTAEIGANLTRRFDHGALRLDLAFADTDSEASSIARQTRRAMLSYGMAAPVKGMLPRLSVSYETVDYDQGPS…
Ascidiaceihabitans donghaensis	CECT 8599	ASD8599_01328	SPH20591.1	A0A2R8BBZ0	2831807731	SPII (1-23)	466	3	MGAPRSKVMQKGRRALCVAAFVACATPGSPQPTETLTLNQARSVAAQAIRGGDFELARKLAMGLLQADPEDAYAYSVLTAAHTRLKNPDLARHAARLTYKYSDTPSASFNAARKAGELAYQQKRYNAAQLWLRRAAFHAPDEKHTKLLGRNYAQVRKANPLTLRFNFSVTPSDNVNNGSDAVSHIINGEPTGGSIGAGSRALSGIVGTADLSVKYRLRQTKKTRTVLNARIFTRRVALSSSARAAAPNVSNAELGSTYTDIGLSHSFGLKTPGAFATVSGNVGKTWAADNAQYTFARAGFAPSYKLTDRSRLNLNASIEQRWSTTDNRRDSTIARVSAKVHQKLKNGNKLSYGVNLQDVRSDATNASYLSSVVTFEYGFGKQIGPMTLSAGVSLGQTDY…
Sulfitobacter sp	NAS-14.1	NAS141_17229	EAP80277.1	A0A085BTC8	638840973	Other	450	2	MAGLCLLNSGSAAAEQSVALSLPEARSLAVHALNGERPALASQIAQGLLVADPHSAYAHYVLATAHADMGHGTDGRKSAARAYRYADTRVQKFQAAELAARLTFAEGHPTLTQLWLRRAVQNAPTPEIEEQLARDYARVRRENPFRFSITGGVKPSSNVNNGADTAQQVIDGLPFTGRLSGSAQALSGIVGTVDAVVGYRLRSTQKTRTDLSGRLFVQRVALDSGSHDLAPEARNSDFGATYADISLRQSFAVGAAGGSADVTGSLGEYWSGGDRSYSFMRVGVGRRWQMSASTSVSMGATLEKRFSDRTSYFDSNTVSLIVGSQHKLAWGDGIGVSVNLRETDSDFVNYASQAASLRLSYSFADQIGPAVVNAGLTLGKTDYDTYFAVFDVPGGKQDY…
Silicimonas algicola	DSM 103371	C8D95_101357"	PWK58543.1	A0A316GDA3	2756767244	SPI (1-20)	451	1	MRALMSIVTALMVCATAVPAQEATRSASVAEVRLAARAAALQGDFRAADALSSTLLARDPNDAEALLIRAVVARAAGQPAASVEAATKAYGLLDEDGKRFDAAMLAAEGHARQEQFTRSQLWLRRADQVAPNAQANQLVARTYSQVAARNPLSLQLSFSLQPTNNVNNGAETTVIEIGGLPFTLDDSGQQLGGYEASTGVSLSYRLAEDQTHRTDFLGELYFRKVWLDSDAKTEAPDAEGSDFDYGVAIIGLRETRLVWPDLGPTQVTGLLGQSWYGGDEQARWIELQGAQLFKRSDTLAFRLGATVRDETRIGDAINDSLSLGLSGDVIFAGGEGRTTSFGATIKSYNSDSATIDGMAYGLKASHSFGTIGSVQPSIRAAIETRDFEKWSSTPGGRRD…

### Sheet: NeighborhoodAlignment
Representative marine cluster 3 T11SS (DUF560) neighborhood alignment from JGI/IMG, used to generate Fig. 8.																												Roseovarius sp. THAF27 has an additional ORF (shown here in gray) relative to Reugeria pomeryoi DSS-3 and the other examined genomes
Red underlined ORFs represent T11SS ORF homologs
Green: thymidylate synthase
																												INFORMATION ABOUT THIS ADDITIONAL ORF
																												Gene ID	2884654367
																												COG3738
																												Uncharacterized protein YijF, DUF1287 family
																												204 aa
																												>2884654367 uncharacterized protein YijF (DUF1287 family)
																												MGLHRLPLIAVAVLAAPAPALADALAEAAAKQVGVTVIYDPSYVGLDFPG
																												GDVPRDRGVCTDVVIRALRAAHGIDLQLAVNRDMKADFAAYPALWGLSTT
																												DRNIDHRRVPNLETLLRRIGAAEGPSDDPDDFAPGDIVSWRLAGSGLPHI
																												GIVAETRSADGARPLVTHNIGWGTRTEDILFDHDMVLRARLDEAARVRLR
																												ALTQ
																												1431 genomes displayed a similar gene neighborhood based on the YijF/DUF1287 ORF. The top ten displayed are shown below. The purple ORF conserved among the first 8 is predicted to encode an aspartate aminotransferase.
												Structures predicted with alphafold.ebi.ac.uk/entry/
												For SPO1272 and SPO1271, structural motifs were emphasized with color using DNAStar Protean 3D on the pdb file downloaded from alphafold
												SPO1272 motifs are as noted in Fig. 5.
												SPO1271 motifs are a predicted periplasmic domain containing tetratricopeptide repeats, shown in turquoise, and surface or periplasmic loops of the barrel domain shown in pink.
