## Supplemental File 4 for "Bioinformatic discovery of type 11 secretion system (T11SS) cargo across the Proteobacteria"

### Sheet: Sheet2
Supplemental File 4. Co-occurence of Marine associated T11SS alongside DUF1194 domain encoding genes, color coded to indicate host-associated organisms.
References:
Uniprot
https://www.uniprot.org/
The UniProt Consortium. UniProt: The universal protein knowledge base in 2021. Nucleic Acids Res 2021;49:D480–D489.
RODEO
https://ripp.rodeo/advanced.html
Tietz JI, Schwalen CJ, Patel PS, Maxson T, Blair PM, et al. A new genome-mining tool redefines the lasso peptide biosynthetic landscape. Nat Chem Biol 2017;13:470–478.

### Sheet: Cluster 3 Co-occurrence
DUF560 NCBI	DUF560 Uniprot	Genus/Species	Protein_acc	Column1	Domain 1	E-value1	Domain 2	E-value2	Signal peptide	SP score	Clevage Site		Host association of symbiotic bacteria
KAJ56528	A0A037ZK99	Actibacterium mucosum KCTC 23349	KAJ56526.1	A0A037ZNY6	DUF1194	9e-58			SpI	score=9.75893	cleavage=20-21		Key
AUJ63726	A0A2K9JP03	Aestuarium zhoushanense	AUJ63724.1	A0A2K9JKT2	DUF1194	4.1e-62			SpI	score=0.00116795	cleavage=22-23		Algae
KPN63178	A0A0P7IVH9	Aliiroseovarius crassostreae	KPN63180.1	A0A0P7IWW4	DUF1194	1.2e-63	von Willebrand factor type A domain	0.00016	SpI	score=7.09067	cleavage=19-20		Mullusca
PRY25339	A0A2T0RVX2	Aliiruegeria haliotis	PRY25341.1	A0A2T0RVY7	DUF1194	1e-60			CYT	score=-0.200913			Ascidiacea
SDK14912	A0A1G8ZIG5	Aliiruegeria lutimaris	SDK15012.1	A0A1G8ZIR3	DUF1194	2.8e-52			CYT	score=-0.200913			Porifera
PLS22174	A0A2N5IJP3	Amylibacter cionae	PLS22545.1	A0A2N5IKR5	DUF1194	6.7e-66			SpI	score=1.29516	cleavage=24-25		Coral/Cniderian
SNS15009	A0A239C513	Antarctobacter heliothermus	SNS15056.1	A0A239C4E4	DUF1194	2.8e-64			CYT	score=-0.200913
ASP20535	A0A222E2V9	Antarctobacter heliothermus	ASP20537.1	A0A222E2W2	DUF1194	2.9e-64			SpI	score=1.06407	cleavage=22-23
ASP20535	A0A222E2V9	Antarctobacter heliothermus	ASP20538.1	A0A222E3H1	DUF1194	3.8e-64			SpII	score=5.87888	cleavage=18-19		Organism	Category	Citation
SNS15009	A0A239C513	Antarctobacter heliothermus	SNS15079.1	A0A239C583	DUF1194	9.6e-65			SpII	score=5.38987	cleavage=18-19		[Gemmobacter megaterium.]	Algae	Liu, J.-J., Zhang, X.-Q., Chi, F.-T., Pan, J., Sun, C., and Wu, M. "Gemmobacter megaterium sp. nov., isolated from coastal planktonic seaweeds." Int. J. Syst. Evol. Microbiol. (2014) 64:66-71.
SPH20591	A0A2R8BBZ0	Ascidiaceihabitans donghaensis	SPH20589.1	A0A2R8BBZ6	DUF1194	3e-64			SpI	score=10.9728	cleavage=21-22		[Rhodobacteraceae bacterium EhC02., Rhodobacteraceae bacterium FSX-11.]	Algae	Pacific Ocean: South Pacific host Emiliania huxleyi; surface seawater
SPH20591	A0A2R8BBZ0	Ascidiaceihabitans donghaensis	SPH20588.1	A0A2R8BC14	DUF1194	2.5e-68			SpI	score=9.63966	cleavage=19-20		[Leisingera sp. ANG-M1.]	Mullusca	accessory nidamental gland Euprymna scolopes
SPH20591	A0A2R8BBZ0	Ascidiaceihabitans donghaensis	SPH20587.1	A0A2R8BCD2	DUF1194	9.4e-61			SpI	score=-0.0514599	cleavage=20-21		[Nereida ignava.]	Mullusca	water surrounding cultivated oysters, Pujalte, M.J., Macian, M.C., Arahal, D.R., Ludwig, W., Schleifer, K.H., and Garay, E. "Nereida ignava gen. nov., sp. nov., a novel aerobic marine [alpha]-proteobacterium that is closely related to uncultured Prionitis (alga) gall symbionts." Int. J. Syst. Evol. Microbiol. (2005) 55:631-636. Published online 4 October 2004. doi:10.1099/ijs.0.63442-0
SMX22664	A0A238IYB7	Boseongicola aestuarii	SMX22666.1	A0A238IW96	DUF1194	2.5e-59	von Willebrand factor type A domain	7.2e-05	SpI	score=9.78505	cleavage=21-22		[Phaeobacter gallaeciensis.]	Mullusca	Ruiz-Ponte, C., Cilia, V., Lambert, C., and Nicolas, J.L. "Roseobacter gallaeciensis sp. nov., a new marine bacterium isolated from rearings and collectors of the scallop Pecten maximus." Int. J. Syst. Bacteriol. (1998) 48:537-542.
SEW23185	A0A1I0Q862	Cognatiyoonia koreensis	SEW23227.1	A0A1I0Q894	DUF1194	2.8e-68			SpI	score=8.01437	cleavage=20-21		[Pseudoruegeria haliotis., Roseivivax halodurans JCM 10272.]	Mullusca	Hyun, D.-W., Shin, N.-R., Kim, M.-S., Kim, P.S., Kim, J.Y., Whon, T.W., and Bae, J.-W. "Pseudoruegeria haliotis sp. nov., isolated from the gut of the abalone Haliotis discus hannai." Int. J. Syst. Evol. Microbiol. (2013) 63:4626-4632.; ?
SEW23185	A0A1I0Q862	Cognatiyoonia koreensis	SEW23247.1	A0A1I0Q8W5	DUF1194	1.8e-62			SpI	score=2.74834	cleavage=25-26		[Ascidiaceihabitans donghaensis.]	Ascidiacea	Kim, Y.-O., Park, S., Nam, B.-H., Lee, C., Park, J.-M., Kim, D.-G., and Yoon, J.-H. "Ascidiaceihabitans donghaensis gen. nov., sp. nov., isolated from the golden sea squirt Halocynthia aurantium." Int. J. Syst. Evol. Microbiol. (2014) 64:3970-3975.
ROU00126	A0A3N2QYE5	Histidinibacterium lentulum	ROU00354.1	A0A3N2QYQ8	DUF1194	2.1e-61			CYT	score=-0.200913			[Marinovum algicola DG 898.]	Algae	south Korea Algal symbiont
ROU00126	A0A3N2QYE5	Histidinibacterium lentulum	ROU00128.1	A0A3N2QYE1	DUF1194	4.7e-68			SpI	score=1.67921	cleavage=36-37		[Thalassococcus halodurans.]	Porifera	Lee, O.O., Tsoi, M.M.Y., Li, X., Wong, P.-K., and Qian, P.-Y. "Thalassococcus halodurans gen. nov. sp. nov., a novel halotolerant member of the Roseobacter clade isolated from the marine sponge Halichondria panicea at Friday Harbor, USA." Int. J. Syst. Evol. Microbiol. (2007) 57:1919-1924.
EPX79996	S9QEZ7	Litoreibacter arenae DSM 19593	EPX79993.1	S9QK78	DUF1194	2.1e-66	von Willebrand factor type A domain	0.00066	SpII	score=7.4766	cleavage=19-20		[Tateyamaria omphalii.]	Mullusca	Kurahashi, M., and Yokota, A. "Tateyamaria omphalii gen. nov., sp. nov., an alpha-Proteobacterium isolated from a top shell Omphalius pfeifferi pfeifferi." Syst. Appl. Microbiol. (2007) 30:371-375.
SFR53468	A0A1I6HGG9	Litoreibacter janthinus	SFR53498.1	A0A1I6HGK3	DUF1194	6e-66			CYT	score=-0.200913			[Rhodobacteraceae bacterium PD-2.]	Algae	China, associated with Prorocentrum donghaiense dinoflagellate
PTX56477	A0A2T6BK85	Litoreibacter ponti	PTX56480.1	A0A2T6BK86	DUF1194	1.3e-63	von Willebrand factor type A domain	0.00011	SpI	score=5.35136	cleavage=18-19		[Aliiroseovarius crassostreae.]	Mullusca	Boettcher, K.J., Geaghan, K.K., Maloy, A.P., and Barber, B.J. "Roseovarius crassostreae sp. nov., a member of the Roseobacter clade and the apparent cause of juvenile oyster disease (JOD) in cultured Eastern oysters." Int. J. Syst. Evol. Microbiol. (2005) 55:1531-1537. Published online 1 March 2005. doi:10.1099/ijs.0.63620-0
SDI68598	A0A1G8MKN3	Lutimaribacter saemankumensis	SDI68555.1	A0A1G8ML43	DUF1194	6.2e-65	von Willebrand factor type A domain	0.00027	SpI	score=10.2403	cleavage=19-20		[Rhodobacteraceae bacterium HLUCCO07., Rhodobacteraceae bacterium AsT-22.]	Algae	enrichment culture HLUCC-O from microbial mat sample; contains cyanobacterium Phormidium OSCR and associated heterotrophs; host Asparagopsis taxiformis (algae)
KHQ51177	A0A0B3RT29	Mameliella alba	KHQ51179.1	A0A0B3SKU5	DUF1194	1.2e-37			CYT	score=-0.200913			[Silicimonas algicola.]	Algae	Crenn, K., Serpin, D., Lepleux, C., Overmann, J., and Jeanthon, C. "Silicimonas algicola gen. nov., sp. nov., a member of the Roseobacter clade isolated from the cell surface of the marine diatom Thalassiosira delicatula." Int. J. Syst. Evol. Microbiol. (2016) 66:4580-4588.
KHQ51177	A0A0B3RT29	Mameliella alba	KHQ51180.1	A0A0B3RIT6	DUF1194	2.1e-64			SpII	score=4.38265	cleavage=20-21		[Litoreibacter ascidiaceicola.]	Ascidiacea	Kim, Y.-O., Park, S., Nam, B.-H., Park, J.-M., Kim, D.-G., and Yoon, J.-H. "Litoreibacter ascidiaceicola sp. nov., isolated from the golden sea squirt Halocynthia aurantium." Int. J. Syst. Evol. Microbiol. (2014) 64:2545-2550.
SEN46742	A0A1H8GRT0	Maribius pelagius	SEN46832.1	A0A1H8GS08	DUF1194	5e-62			SpI	score=6.17312	cleavage=20-21		[Octadecabacter ascidiaceicola.]	Ascidiacea	Kim, Y.-O., Park, I.-S., Park, S., Nam, B.-H., Park, J.-M., Kim, D.-G., and Yoon, J.-H. "Octadecabacter ascidiaceicola sp. nov., isolated from sea squirt (Halocynthia roretzi)." Int. J. Syst. Evol. Microbiol. (2016) 66:296-301.
SEN46742	A0A1H8GRT0	Maribius pelagius	SEN46794.1	A0A1H8GSV9	DUF1194	1.3e-66			SpI	score=5.8526	cleavage=23-24		[Roseivivax isoporae LMG 25204.]	Coral/Cniderian	Roseivivax isoporae sp. nov., isolated from a reef-building coral, and emended description of the genus Roseivivax Int J Syst Evol Microbiol. 2012 Jun;62(Pt 6):1259-64. doi: 10.1099/ijs.0.032961-0. Epub 2011 Jul 15.
KKN94861	A0A0F9X7D2	marine sediment metagenome	KKN94864.1	A0A0F9UT45	DUF1194	2.5e-62			SpI	score=1.90206	cleavage=20-21		[Sulfitobacter sp. EhC04., Sulfitobacter delicatus., Sulfitobacter sp. AM1-D1., Sufitobacter dubius sp. nov.]	Algae	Pacific Ocean: South Pacific host Emiliania huxleyi; Ivanova, E.P., Gorshkova, N.M., Sawabe, T., Zhukova, N.V., Hayashi, K., Kurilenko, V.V., Alexeeva, Y., Buljan, V., Nicolau, D.V., and Mikhailov, V.V. "Sulfitobacter delicatus sp. nov. and Sufitobacter dubius sp. nov., respectively from a starfish (Stellaster equestris) and sea grass (Zostera marina)." Int. J. Syst. Evol. Microbiol. (2004) 54:47…
KKN94861	A0A0F9X7D2	marine sediment metagenome	KKN94863.1	A0A0F9XRG9	DUF1194	9.6e-66			SpI	score=11.2245	cleavage=19-20
PHQ93805	A0A2G2B123	Marinosulfonomonas sp.	PHQ93810.1	A0A2G2B0P7	DUF1194	2.5e-58			CYT	score=-0.200913
PHQ99649	A0A2G2BH97	Marinosulfonomonas sp.	PHQ99651.1	A0A2G2BI70	DUF1194	2.8e-60			SpI	score=3.62186	cleavage=25-26
AKO95905	A0A0H4KQR8	Marinovum algicola DG 898	AKO95903.1	A0A0H4L559	DUF1194	2.7e-68			SpI	score=6.7165	cleavage=27-28
SMX37584	A0A238K573	Octadecabacter ascidiaceicola	SMX37578.1	A0A238K3T2	DUF1194	3.8e-64			CYT	score=-0.200913
ATI42586	A0A291M0U3	Pacificitalea manganoxidans	ATI43432.1	A0A291M3B6	DUF1194	2.2e-63			SpI	score=9.3688	cleavage=29-30
SMX30125	A0A238JI66	Pelagimonas phthalicica	SMX30123.1	A0A238JIB5	DUF1194	1.9e-62			SpI	score=-0.0308944	cleavage=17-18
SMX35593	A0A238JYL8	Pelagimonas varians	SMX35583.1	A0A238JYK9	DUF1194	4.5e-62			SpI	score=4.01185	cleavage=23-24
SMX35593	A0A238JYL8	Pelagimonas varians	SMX35587.1	A0A238JZE8	DUF1194	1e-61			SpI	score=9.35026	cleavage=19-20
KUF09647	A0A0W7WGJ6	Ponticoccus marisrubri	KUF09768.1	A0A0W7WH23	DUF1194	5.4e-63			SpI	score=12.8404	cleavage=18-19
KUF09647	A0A0W7WGJ6	Ponticoccus marisrubri	KUF09649.1	A0A0W7WGC9	DUF1194	5.2e-65			SpII	score=7.50364	cleavage=18-19
SNY50797	A0A285ISY3	Pseudooceanicola antarcticus	SNY50790.1	A0A285IRZ5	DUF1194	1.1e-64			SpI	score=1.30009	cleavage=38-39
SNY50797	A0A285ISY3	Pseudooceanicola antarcticus	SNY50786.1	A0A285IUM5	DUF1194	4.8e-59			SpI	score=9.82757	cleavage=20-21
KGM49531	A0A0A0EEX9	Pseudooceanicola atlanticus	KGM49533.1	A0A0A0EHD5	DUF1194	2.8e-65			CYT	score=-0.200913
KGM49531	A0A0A0EEX9	Pseudooceanicola atlanticus	KGM49534.1	A0A0A0EGK8	DUF1194	4.8e-61			SpI	score=7.41634	cleavage=24-25
SLN37601	A0A1X6Z1E5	Pseudooceanicola marinus	SLN37619.1	A0A1X6Z1F2	DUF1194	2.2e-64			SpI	score=9.68481	cleavage=32-33
SLN37601	A0A1X6Z1E5	Pseudooceanicola marinus	SLN37630.1	A0A1X6Z3K6	DUF1194	1.1e-62			SpI	score=9.71226	cleavage=18-19
SPF78060	A0A2R8AQ03	Pseudoprimorskyibacter insulae	SPF78058.1	A0A2R8APQ1	DUF1194	4.2e-64			CYT	score=-0.200913
SPF78060	A0A2R8AQ03	Pseudoprimorskyibacter insulae	SPF78057.1	A0A2R8AQ92	DUF1194	5.1e-65			SpI	score=10.806	cleavage=20-21
SLN26436	A0A1Y5RVE4	Pseudoruegeria aquimaris	SLN26467.1	A0A1Y5RZF1	DUF1194	8.8e-62			SpI	score=19.8607	cleavage=29-30
PIL17625	A0A2G8R7U0	Puniceibacterium antarcticum	PIL17627.1	A0A2G8R7W2	DUF1194	3.3e-64			SpI	score=9.89752	cleavage=18-19
SNR73709	A0A238YTC5	Puniceibacterium sediminis	SNR73744.1	A0A238YSU5	DUF1194	7.8e-62			SpI	score=3.0008	cleavage=18-19
SNR73709	A0A238YTC5	Puniceibacterium sediminis	SNR73733.1	A0A238YT15	DUF1194	5.2e-66			SpI	score=2.10123	cleavage=18-19
RFP89862	A0A372EXK3	Rhodobacteraceae bacterium 63075	RFP89864.1	A0A372EXH9	DUF1194	2.3e-69			SpI	score=12.2871	cleavage=20-21
RFP89862	A0A372EXK3	Rhodobacteraceae bacterium 63075	RFP89865.1	A0A372EXT9	DUF1194	3.2e-60			SpI	score=6.40622	cleavage=22-23
ETA49260	X6KSI0	Rhodobacteraceae bacterium PD-2	ETA49262.2	X6KR95	DUF1194	2.2e-62			SpI	score=9.89161	cleavage=29-30
ETA49260	X6KSI0	Rhodobacteraceae bacterium PD-2	ETA49263.2	X6KTP0	DUF1194	1.3e-61			SpII	score=8.15878	cleavage=18-19
PIE09342	A0A2G6IG17	Rhodobacterales bacterium	PIE09340.1	A0A2G6IDZ7	DUF1194	8e-60			SpI	score=10.9733	cleavage=18-19
RDC73321	A0A369R0Y0	Rhodovulum sp. 12E13	RDC73323.1	A0A369R4D4	DUF1194	8.3e-63			SpI	score=12.8174	cleavage=25-26
KGB83517	A0A095CTG1	Rhodovulum sp. NI22	KGB83519.1	A0A095CW35	DUF1194	1.9e-65			SpI	score=5.01288	cleavage=22-23
SLN48070	A0A1Y5SVP6	Roseisalinus antarcticus	SLN48039.1	A0A1Y5SUB9	DUF1194	2.4e-60			SpI	score=14.5717	cleavage=21-22
SLN48070	A0A1Y5SVP6	Roseisalinus antarcticus	SLN48049.1	A0A1Y5SWC1	DUF1194	3.9e-66			SpI	score=12.9276	cleavage=20-21
ETX28456	X7F8P0	Roseivivax isoporae LMG 25204	ETX28409.1	X7F8I9	DUF1194	1e-66			SpI	score=1.21161	cleavage=26-27
SIT12604	A0A1N7PPP0	Roseivivax lentus	SIT12620.1	A0A1N7PQ16	DUF1194	8e-67			SpI	score=6.28271	cleavage=27-28
KRS14703	A0A0T5P142	Roseovarius atlanticus	KRS14706.1	A0A0T5P0Q0	DUF1194	2.5e-65			SpI	score=5.40059	cleavage=21-22
KRS14703	A0A0T5P142	Roseovarius atlanticus	KRS14707.1	A0A0T5P0R7	DUF1194	8e-64			SpI	score=4.77573	cleavage=20-21
KRS17162	A0A0T5P7S3	Roseovarius indicus	KRS17164.1	A0A0T5P7Y0	DUF1194	2.2e-63			SpI	score=14.3753	cleavage=20-21
KRS17162	A0A0T5P7S3	Roseovarius indicus	KRS17165.1	A0A0T5P811	DUF1194	1.1e-66			SpI	score=5.55042	cleavage=21-22
SLN52870	A0A1Y5SZT8	Roseovarius litorisediminis	SLN52903.1	A0A1Y5T103	DUF1194	1.2e-67			CYT	score=-0.200913
SFN46566	A0A1I4Z8H8	Roseovarius lutimaris	SFN46544.1	A0A1I4Z8C4	DUF1194	3.8e-66			SpI	score=3.44098	cleavage=19-20
OWU67293		Roseovarius sp. 22II1-1F6A	OWU67335.1		DUF1194	1.2e-63
KZY48747	A0A176FWD4	Roseovarius sp. HI0049	KZY48751.1	A0A176FW87	DUF1194	7.4e-42			SpI	score=6.80399	cleavage=21-22
KZY48747	A0A176FWD4	Roseovarius sp. HI0049	KZY48750.1	A0A176FWA1	DUF1194	1.7e-65			SpI	score=3.89321	cleavage=21-22
KZY48747	A0A176FWD4	Roseovarius sp. HI0049	KZY48749.1	A0A176FWD5	DUF1194	8.3e-64			SpI	score=8.94552	cleavage=29-30
AAV94563	Q5LTY9	Ruegeria pomeroyi DSS-3	AAV94561.1	Q5LTZ1	DUF1194	4.2e-70			SpI	score=5.8097	cleavage=21-22
AAV94563	Q5LTY9	Ruegeria pomeroyi DSS-3	AAV94560.1	Q5LTZ2	DUF1194	3.4e-68			SpI	score=2.54049	cleavage=25-26
PWG17228	A0A2V1P602	Salibaculum griseiflavum	PWG17226.1	A0A2V1P4H0	DUF1194	1.9e-66			CYT	score=-0.200913
PWG17228	A0A2V1P602	Salibaculum griseiflavum	PWG17225.1	A0A2V1P479	DUF1194	2e-62	von Willebrand factor type A domain	6.6e-05	SpI	score=8.11735	cleavage=20-21
SEO16577	A0A1H8MGW9	Salinihabitans flavidus	SEO16642.1	A0A1H8MGV5	DUF1194	1.2e-68			SpI	score=11.0252	cleavage=19-20
PWK58543	A0A316GDA3	Silicimonas algicola	PWK58541.1	A0A316GC87	DUF1194	1.3e-60			CYT	score=-0.200913
SFE47380	A0A1I2AWW2	Sulfitobacter brevis	SFE47461.1	A0A1I2AU11	DUF1194	5.1e-69			CYT	score=-0.200913
SFE47380	A0A1I2AWW2	Sulfitobacter brevis	SFE47501.1	A0A1I2AU49	DUF1194	5.7e-64			SpI	score=11.7925	cleavage=20-21
SFG57306	A0A1I2T4D9	Sulfitobacter dubius	SFG57363.1	A0A1I2SXN0	DUF1194	1.8e-67			SpI	score=9.71975	cleavage=22-23
SFG57306	A0A1I2T4D9	Sulfitobacter dubius	SFG57387.1	A0A1I2T2I7	DUF1194	4.4e-60			SpI	score=4.35148	cleavage=18-19
OAN96737	A0A196QW24	Sulfitobacter geojensis	OAN96822.1	A0A196QWA8	DUF1194	5.8e-66			CYT	score=-0.200913
OAN96737	A0A196QW24	Sulfitobacter geojensis	OAN96739.1	A0A196QVW9	DUF1194	5.8e-66			SpI	score=7.77682	cleavage=19-20
KAJ02434	A0A061SSP3	Sulfitobacter mediterraneus	KAJ02346.1	A0A061SKW4	DUF1194	1.6e-68			SpI	score=11.267	cleavage=21-22
KAJ02434	A0A061SSP3	Sulfitobacter mediterraneus	KAJ02345.1	A0A061SSW6	DUF1194	7.5e-65			SpI	score=8.79084	cleavage=27-28
OAN77760	A0A196PDT3	Sulfitobacter sp. EhC04	OAN77757.1	A0A196PCK2	DUF1194	3.7e-63			SpI	score=7.1319	cleavage=20-21
OAN77760	A0A196PDT3	Sulfitobacter sp. EhC04	OAN77758.1	A0A196PE64	DUF1194	7.3e-70			SpI	score=13.5388	cleavage=17-18
KZY00647	A0A166S8V6	Sulfitobacter sp. HI0023	KZY00644.1	A0A166RLH5	DUF1194	1.2e-65			SpI	score=1.53494	cleavage=22-23
KZY00647	A0A166S8V6	Sulfitobacter sp. HI0023	KZY00645.1	A0A166RLH9	DUF1194	7.8e-69			SpI	score=14.5564	cleavage=24-25
AXI47439	A0A345QQ52	Sulfitobacter sp. SK012	AXI47441.1	A0A345QQ54	DUF1194	4.7e-67			SpI	score=10.3621	cleavage=20-21
AXI47439	A0A345QQ52	Sulfitobacter sp. SK012	AXI47442.1	A0A345QQ55	DUF1194	2.9e-63			SpI	score=10.7286	cleavage=18-19
APX11017	A0A1P8MSE6	Tateyamaria omphalii	APX11015.1	A0A1P8MSI6	DUF1194	8e-70			SpI	score=9.8218	cleavage=19-20
APX11017	A0A1P8MSE6	Tateyamaria omphalii	APX11014.1	A0A1P8MSK6	DUF1194	2.4e-63			SpI	score=7.01843	cleavage=19-20
CUH70400	A0A0P1FQP3	Thalassobius autumnalis	CUH70403.1	A0A0P1FQ00	DUF1194	8.3e-60			SpI	score=14.0615	cleavage=29-30
CUH70400	A0A0P1FQP3	Thalassobius autumnalis	CUH70402.1	A0A0P1G5U0	DUF1194	2.9e-66			SpI	score=3.47617	cleavage=18-19
SEG51983	A0A1H6ATI5	Thalassococcus halodurans	SEG52035.1	A0A1H6AVE0	DUF1194	3.7e-65			CYT	score=-0.200913
RDD65876	A0A369TSE5	Thalassococcus profundi	RDD65878.1	A0A369TKT9	DUF1194	1.4e-66			CYT	score=-0.200913
RDD65876	A0A369TSE5	Thalassococcus profundi	RDD65879.1	A0A369TKL5	DUF1194	2.3e-64			SpII	score=4.76716	cleavage=18-19
PVA06938	A0A2T7FXT2	Thalassorhabdomicrobium marinisediminis	PVA07111.1	A0A2T7FY59	DUF1194	4e-62			CYT	score=-0.200913
CUH78580	A0A0P1GAQ0	Tropicibacter naphthalenivorans	CUH78576.1	A0A0P1GAY5	DUF1194	2.8e-66			CYT	score=-0.200913
CUH78580	A0A0P1GAQ0	Tropicibacter naphthalenivorans	CUH78574.1	A0A0P1GBC8	DUF1194	5e-63			SpI	score=0.0294275	cleavage=36-37
SNT17136	A0A239KFJ5	Tropicimonas sediminicola	SNT17164.1	A0A239KJ34	DUF1194	3.8e-63			SpI	score=-0.0183909	cleavage=17-18
